# The economical lifestyle of CPR bacteria in groundwater allows little preference for environmental drivers

**DOI:** 10.1101/2021.07.28.454184

**Authors:** Narendrakumar M. Chaudhari, Will A. Overholt, Perla Abigail Figueroa-Gonzalez, Martin Taubert, Till L. V. Bornemann, Alexander J. Probst, Martin Hölzer, Manja Marz, Kirsten Küsel

**Affiliations:** Aquatic Geomicrobiology, Institute of Biodiversity, Friedrich Schiller University, Jena, Germany.; German Center for Integrative Biodiversity Research (iDiv) Halle-Jena-Leipzig, Leipzig, Germany.; Department for Chemistry, Environmental Microbiology and Biotechnology, Group for Aquatic Microbial Ecology (GAME), University Duisburg-Essen, Essen, Germany.; RNA Bioinformatics and High Throughput Analysis, Friedrich Schiller University, Jena, Germany.; European Virus Bioinformatics Center, Friedrich Schiller University, Jena, Germany.; FLI Leibniz Institute for Age Research, Jena, Germany.

**Keywords:** Candidate Phyla Radiation (CPR), *Cand.* Patescibacteria, Economic lifestyle, Metagenomics, Microbial ecology.

## Abstract

The highly diverse *Cand*. Patescibacteria are predicted to have minimal biosynthetic and metabolic pathways, which hinders understanding of how their populations differentiate to environmental drivers or host organisms. Their metabolic traits to cope with oxidative stress are largely unknown. Here, we utilized genome-resolved metagenomics to investigate the adaptive genome repertoire of Patescibacteria in oxic and anoxic groundwaters, and to infer putative host ranges.

Within six groundwater wells, *Cand*. Patescibacteria was the most dominant (up to 79%) super-phylum across 32 metagenomes obtained from sequential 0.2 and 0.1 µm filtration. Of the reconstructed 1275 metagenome-assembled genomes (MAGs), 291 high-quality MAGs were classified as *Cand*. Patescibacteria. *Cand*. Paceibacteria and *Cand*. Microgenomates were enriched exclusively in the 0.1 µm fractions, whereas candidate division ABY1 and *Cand*. Gracilibacteria were enriched in the 0.2 µm fractions. Patescibacteria enriched in the smaller 0.1 µm filter fractions had 22% smaller genomes, 13.4% lower replication measures, higher fraction of rod-shape determining proteins, and genomic features suggesting type IV pili mediated cell-cell attachments. Near-surface wells harbored Patescibacteria with higher replication rates than anoxic downstream wells characterized by longer water residence time. Except prevalence of superoxide dismutase genes in Patescibacteria MAGs enriched in oxic groundwaters (83%), no major metabolic or phylogenetic differences were observed based on oxygen concentrations. The most abundant Patescibacteria MAG in oxic groundwater encoded a nitrate transporter, nitrite reductase, and F-type ATPase, suggesting an alternative energy conservation mechanism. Patescibacteria consistently co-occurred with one another or with members of phyla Nanoarchaeota, Bacteroidota, Nitrospirota, and Omnitrophota. However, only 8% of MAGs showed highly significant one-to-one association, mostly with Omnitrophota. Genes coding for motility and transport functions in certain Patescibacteria were highly similar to genes from other phyla (Omnitrophota, Proteobacteria and Nanoarchaeota).

Other than genes to cope with oxidative stress, we found little genomic evidence for niche adaptation of Patescibacteria to oxic or anoxic groundwaters. Given that we could detect specific host preference only for a few MAGs, we propose that the majority of Patescibacteria can attach to multiple hosts just long enough to loot or exchange supplies with an economic lifestyle of little preference for geochemical conditions.
