## Additional file 6 for "The economical lifestyle of CPR bacteria in groundwater allows little preference for environmental drivers"

### Sheet: Correlations with O2, Nitrate
		Correlation of average normalized genome coverages with dissolved oxygen levels across all the wells		Correlation of average normalized genome coverages Nitrate levels across all the wells		Taxonomy (GTDB)
Genome name	Enriched in	R	p-value (p<0.05 in bold)	R	p-value (p<0.05 in bold)	Domain	Phylum	Class	Order	Family	Genus	Species
H41-bin136_1	Oxic wells	0.966024	0.001712	0.31347	0.545196	d__Bacteria	p__Patescibacteria	c__Microgenomatia	o__Curtissbacterales	f__GWA2-41-24	g__	s__
H51-bin005_1	Oxic wells	0.924194	0.008402	0.36112	0.481866	d__Bacteria	p__Patescibacteria	c__Paceibacteria	o__UBA6257	f__2-01-FULL-56-20	g__	s__
H41-bin126_1	Oxic wells	0.906258	0.01277	0.150003	0.776683	d__Bacteria	p__Patescibacteria	c__Paceibacteria	o__UBA9983	f__UBA9983	g__	s__
H41-bin011_1	Oxic wells	0.900251	0.014429	0.017614	0.973583	d__Bacteria	p__Patescibacteria	c__Paceibacteria	o__UBA6257	f__WO2-44-18	g__2011-GWA2-47-8b	s__
H41-bin144_1	Oxic wells	0.888245	0.018036	0.010715	0.983929	d__Bacteria	p__Patescibacteria	c__Paceibacteria	o__UBA9983_A	f__UBA2163	g__	s__
H41-bin145_1	Oxic wells	0.882184	0.020003	0.035864	0.946227	d__Bacteria	p__Patescibacteria	c__Saccharimonadia	o__Saccharimonadales	f__UBA10212	g__UBA6824	s__
H41-bin288	Oxic wells	0.881668	0.020175	0.012653	0.981022	d__Bacteria	p__Patescibacteria	c__Paceibacteria	o__UBA9983_A	f__UBA2163	g__C7867-001	s__
H41-bin134_1	Oxic wells	0.879913	0.020766	0.033945	0.949102	d__Bacteria	p__Patescibacteria	c__Microgenomatia	o__Curtissbacterales	f__GWA2-41-24	g__	s__
H41-bin141_1	Oxic wells	0.871635	0.023659	0.023161	0.965265	d__Bacteria	p__Patescibacteria	c__Paceibacteria	o__UBA6257	f__2-01-FULL-56-20	g__	s__
H41-bin162	Oxic wells	0.866128	0.025683	0.107458	0.839433	d__Bacteria	p__Patescibacteria	c__UBA1384	o__2-12-FULL-50-11	f__	g__	s__
H41-bin045_1	Oxic wells	0.862838	0.02693	0.028847	0.956742	d__Bacteria	p__Patescibacteria	c__Microgenomatia	o__Levybacterales	f__UBA12049	g__	s__
H41-bin002_1	Oxic wells	0.839324	0.036651	-0.00489	0.992659	d__Bacteria	p__Patescibacteria	c__Paceibacteria	o__UBA9983_A	f__UBA11359	g__C7867-002	s__
H41-bin038_1	Oxic wells	0.838879	0.036849	0.178043	0.735757	d__Bacteria	p__Patescibacteria	c__Paceibacteria	o__UBA9983_A	f__	g__	s__
H41-bin142_1	Oxic wells	0.838762	0.036901	0.23632	0.652119	d__Bacteria	p__Patescibacteria	c__Microgenomatia	o__UBA1406	f__GWC2-37-13	g__GWC2-37-13	s__
H41-bin080	Oxic wells	0.838576	0.036983	-0.0005	0.999244	d__Bacteria	p__Patescibacteria	c__Paceibacteria	o__UBA9983_A	f__UBA2163	g__C7867-001	s__
H41-bin267_1	Oxic wells	0.831749	0.040081	0.150393	0.776112	d__Bacteria	p__Patescibacteria	c__WWE3	o__PEYW01	f__	g__	s__
H41-bin256_1	Oxic wells	0.826755	0.042421	0.111007	0.834173	d__Bacteria	p__Patescibacteria	c__Paceibacteria	o__Sungbacterales	f__	g__	s__
H32-bin052_1	Oxic wells	0.821831	0.044788	0.517556	0.292983	d__Bacteria	p__Patescibacteria	c__Microgenomatia	o__UBA1406	f__GWC2-37-13	g__GWC2-37-13	s__
H41-bin046_1	Oxic wells	0.821798	0.044805	0.039518	0.940753	d__Bacteria	p__Patescibacteria	c__Microgenomatia	o__GWA2-44-7	f__UBA8517	g__	s__
H41-bin179_1	Oxic wells	0.820547	0.045415	0.05158	0.922699	d__Bacteria	p__Patescibacteria	c__ABY1	o__SG8-24	f__	g__	s__
H41-bin041_1	Oxic wells	0.820538	0.04542	0.039016	0.941506	d__Bacteria	p__Patescibacteria	c__Microgenomatia	o__GWA2-44-7	f__UBA8517	g__	s__
H41-bin155_1	Oxic wells	0.817595	0.046873	0.130377	0.805542	d__Bacteria	p__Patescibacteria	c__Paceibacteria	o__UBA9983_A	f__UBA2163	g__1-14-0-10-45-20	s__
H41-bin157_1	Oxic wells	0.817102	0.047118	0.04261	0.936123	d__Bacteria	p__Patescibacteria	c__Paceibacteria	o__UBA9983_A	f__	g__	s__
H41-bin150_1	Oxic wells	0.816954	0.047192	0.040951	0.938608	d__Bacteria	p__Patescibacteria	c__Paceibacteria	o__UBA9983_A	f__Zambryskibacteraceae	g__UBA5004	s__
H41-bin003_1	Oxic wells	0.813845	0.048755	0.044954	0.932615	d__Bacteria	p__Patescibacteria	c__Paceibacteria	o__UBA9983_A	f__UBA9988	g__	s__
H41-bin083_1	Oxic wells	0.813838	0.048759	0.060602	0.909208	d__Bacteria	p__Patescibacteria	c__ABY1	o__SG8-24	f__2-12-FULL-57-11	g__	s__
H41-bin026_1	Oxic wells	0.813149	0.049108	0.062475	0.90641	d__Bacteria	p__Patescibacteria	c__Paceibacteria	o__2-02-FULL-40-12	f__GWA2-44-9	g__2-02-FULL-46-19	s__
H41-bin017_1	Oxic wells	0.812224	0.049579	0.052292	0.921634	d__Bacteria	p__Patescibacteria	c__Paceibacteria	o__UBA9983_A	f__UBA1539	g__UBA1550	s__
H41-bin102_1	Oxic wells	0.809627	0.050913	0.045108	0.932384	d__Bacteria	p__Patescibacteria	c__WWE3	o__UBA101185	f__2-01-FULL-41-18	g__	s__
H41-bin139_1	Oxic wells	0.807587	0.051972	0.047271	0.929147	d__Bacteria	p__Patescibacteria	c__Paceibacteria	o__UBA9983_A	f__UBA2163	g__1-14-0-10-45-20	s__
H41-bin178_1	Oxic wells	0.807148	0.052202	0.065985	0.901166	d__Bacteria	p__Patescibacteria	c__ABY1	o__SG8-24	f__UBA9934	g__UBA11707	s__
H41-bin151_1	Oxic wells	0.804174	0.053767	0.051641	0.922607	d__Bacteria	p__Patescibacteria	c__ABY1	o__UBA1558	f__2-01-FULL-52-15	g__	s__
H41-bin257_1	Oxic wells	0.802825	0.054484	0.131081	0.804505	d__Bacteria	p__Patescibacteria	c__Doudnabacteria	o__UBA920	f__	g__	s__
H41-bin087_1	Oxic wells	0.802353	0.054736	0.064977	0.902672	d__Bacteria	p__Patescibacteria	c__Paceibacteria	o__UBA9983_A	f__UBA9973	g__UBA9973	s__
H41-bin149_1	Oxic wells	0.800842	0.055546	0.061367	0.908065	d__Bacteria	p__Patescibacteria	c__Microgenomatia	o__UBA10105	f__UBA927	g__MFJZ01	s__
H41-bin182_1	Oxic wells	0.800808	0.055564	0.060446	0.909441	d__Bacteria	p__Patescibacteria	c__ABY1	o__SG8-24	f__UBA9934	g__UBA11707	s__
H41-bin052_1	Oxic wells	0.798705	0.056701	0.046843	0.929786	d__Bacteria	p__Patescibacteria	c__Paceibacteria	o__UBA9983_A	f__UBA9973	g__UBA9973	s__
H41-bin180_1	Oxic wells	0.798659	0.056726	0.04723	0.929208	d__Bacteria	p__Patescibacteria	c__ABY1	o__SG8-24	f__UBA9934	g__UBA11707	s__
H41-bin154_1	Oxic wells	0.797917	0.05713	0.04738	0.928983	d__Bacteria	p__Patescibacteria	c__Paceibacteria	o__UBA6257	f__2-01-FULL-56-20	g__	s__
H41-bin076_1	Oxic wells	0.797702	0.057247	0.044945	0.932628	d__Bacteria	p__Patescibacteria	c__Paceibacteria	o__Ryanbacterales	f__GWA2-47-10b	g__GWA2-47-10b	s__
H41-bin004_1	Oxic wells	0.797581	0.057313	0.037504	0.94377	d__Bacteria	p__Patescibacteria	c__Paceibacteria	o__2-02-FULL-40-12	f__	g__	s__
H41-bin009_1	Oxic wells	0.797558	0.057326	0.045769	0.931394	d__Bacteria	p__Patescibacteria	c__Paceibacteria	o__UBA9983_A	f__21-14-all-36-13	g__	s__
H41-bin047_1	Oxic wells	0.797302	0.057466	0.048139	0.927848	d__Bacteria	p__Patescibacteria	c__Paceibacteria	o__UBA6257	f__UBA9933	g__	s__
H41-bin251_1	Oxic wells	0.796945	0.057661	0.047587	0.928673	d__Bacteria	p__Patescibacteria	c__ABY1	o__Magasanikbacterales	f__2-02-FULL-50-9b	g__	s__
H41-bin140_1	Oxic wells	0.796917	0.057676	0.047392	0.928965	d__Bacteria	p__Patescibacteria	c__Paceibacteria	o__UBA9983_A	f__UBA11359	g__PALSA-1337	s__
H41-bin057_1	Oxic wells	0.796894	0.057689	0.0477	0.928504	d__Bacteria	p__Patescibacteria	c__Paceibacteria	o__UBA9983_A	f__UBA2163	g__OLB19	s__
H41-bin055_1	Oxic wells	0.796748	0.057769	0.046983	0.929578	d__Bacteria	p__Patescibacteria	c__Paceibacteria	o__UBA9983_A	f__UBA11359	g__C7867-002	s__
H41-bin050_1	Oxic wells	0.796692	0.057799	0.046642	0.930087	d__Bacteria	p__Patescibacteria	c__Paceibacteria	o__UBA9983_A	f__UBA11359	g__C7867-002	s__
H41-bin081	Oxic wells	0.796257	0.058038	0.04275	0.935914	d__Bacteria	p__Patescibacteria	c__Paceibacteria	o__UBA9983_A	f__UBA2163	g__1-14-0-10-45-20	s__
H41-bin075_1	Oxic wells	0.796255	0.058039	0.046758	0.929914	d__Bacteria	p__Patescibacteria	c__Paceibacteria	o__UBA9983_A	f__Zambryskibacteraceae	g__	s__
H41-bin132_1	Oxic wells	0.79584	0.058267	0.076979	0.88476	d__Bacteria	p__Patescibacteria	c__Microgenomatia	o__UBA1406	f__GWC2-37-13	g__GWC2-37-13	s__
H41-bin254_1	Oxic wells	0.795715	0.058336	0.043209	0.935226	d__Bacteria	p__Patescibacteria	c__ABY1	o__SG8-24	f__	g__	s__
H41-bin044_1	Oxic wells	0.795651	0.058371	0.044601	0.933143	d__Bacteria	p__Patescibacteria	c__Paceibacteria	o__UBA9983_A	f__UBA2163	g__OLB19	s__
H41-bin099_1	Oxic wells	0.793844	0.05937	0.043219	0.935211	d__Bacteria	p__Patescibacteria	c__Microgenomatia	o__GWA2-44-7	f__Amesbacteraceae	g__	s__
H41-bin209_1	Oxic wells	0.793396	0.059618	0.034532	0.948223	d__Bacteria	p__Patescibacteria	c__ABY1	o__Magasanikbacterales	f__UBA922	g__	s__
H41-bin079	Oxic wells	0.793236	0.059707	0.041949	0.937114	d__Bacteria	p__Patescibacteria	c__Paceibacteria	o__UBA9983_A	f__UBA2163	g__C7867-001	s__
H41-bin181_1	Oxic wells	0.793031	0.059821	0.043179	0.935272	d__Bacteria	p__Patescibacteria	c__Paceibacteria	o__UBA9983_A	f__UBA1539	g__UBA1550	s__
H41-bin156_1	Oxic wells	0.792328	0.060213	0.049769	0.925409	d__Bacteria	p__Patescibacteria	c__Paceibacteria_A	o__Moranbacterales	f__UBA2206	g__UM-FILTER-42-9	s__
H41-bin010_1	Oxic wells	0.791558	0.060644	0.037554	0.943695	d__Bacteria	p__Patescibacteria	c__Paceibacteria	o__UBA9983_A	f__UBA9973	g__UBA9973	s__
H41-bin015_1	Oxic wells	0.79155	0.060648	0.04295	0.935615	d__Bacteria	p__Patescibacteria	c__Paceibacteria	o__UBA9983_A	f__UBA2163	g__C7867-001	s__
H41-bin125_1	Oxic wells	0.791467	0.060695	0.03644	0.945364	d__Bacteria	p__Patescibacteria	c__Paceibacteria	o__Ryanbacterales	f__GWA2-47-10b	g__	s__
H41-bin100_1	Oxic wells	0.790008	0.061515	0.021904	0.967149	d__Bacteria	p__Patescibacteria	c__Paceibacteria	o__UBA9983_A	f__UBA9988	g__	s__
H41-bin128_1	Oxic wells	0.787988	0.062659	0.044797	0.932849	d__Bacteria	p__Patescibacteria	c__Paceibacteria	o__UBA9983_A	f__UBA11359_A	g__	s__
H41-bin121_1	Oxic wells	0.787942	0.062685	0.032731	0.950921	d__Bacteria	p__Patescibacteria	c__Paceibacteria	o__UBA9983_A	f__UBA9973	g__UBA9973	s__
H41-bin078_1	Oxic wells	0.786062	0.063758	0.059223	0.91127	d__Bacteria	p__Patescibacteria	c__ABY1	o__SG8-24	f__2-12-FULL-60-25	g__21-14-all-47-17	s__
H41-bin286_1	Oxic wells	0.782341	0.065907	0.03281	0.950803	d__Bacteria	p__Patescibacteria	c__ABY1	o__Magasanikbacterales	f__GWA2-37-8	g__2-02-FULL-45-10	s__
H41-bin067_1	Oxic wells	0.781955	0.066132	0.031125	0.953328	d__Bacteria	p__Patescibacteria	c__Paceibacteria	o__UBA9983_A	f__UBA1539	g__UBA1550	s__
H41-bin028_1	Oxic wells	0.768438	0.074223	-0.0063	0.990547	d__Bacteria	p__Patescibacteria	c__Paceibacteria	o__2-02-FULL-40-12	f__GWA2-44-9	g__2-01-FULL-41-21	s__
H41-bin225_1	Oxic wells	0.763392	0.077352	0.002377	0.996434	d__Bacteria	p__Patescibacteria	c__CPR2	o__UBA1875	f__	g__	s__
H41-bin036_1	Oxic wells	0.759448	0.079838	-0.00515	0.992276	d__Bacteria	p__Patescibacteria	c__Paceibacteria	o__UBA9983_A	f__UBA2163	g__UBA10103	s__
H41-bin049	Oxic wells	0.749085	0.086539	-0.01208	0.981885	d__Bacteria	p__Patescibacteria	c__Paceibacteria	o__UBA6257	f__UBA9933	g__	s__
H51-bin126_1	Oxic wells	0.727869	0.101007	-0.0148	0.977795	d__Bacteria	p__Patescibacteria	c__Paceibacteria	o__Paceibacterales	f__Staskawiczbacteraceae	g__2-01-FULL-40-39	s__
H51-bin226_1	Oxic wells	0.680593	0.136738	0.233222	0.65651	d__Bacteria	p__Patescibacteria	c__Paceibacteria	o__UBA9983_A	f__UBA11359_A	g__	s__
H51-bin110_1	Oxic wells	0.619166	0.189935	-0.06936	0.896133	d__Bacteria	p__Patescibacteria	c__Microgenomatia	o__Levybacterales	f__UBA12049	g__	s__
H51-bin116_1	Oxic wells	0.615134	0.193679	0.105392	0.842497	d__Bacteria	p__Patescibacteria	c__Microgenomatia	o__GWA2-44-7	f__UBA8517	g__	s__
H41-bin114_1	Oxic wells	0.567656	0.239975	0.924279	0.008384	d__Bacteria	p__Patescibacteria	c__Paceibacteria	o__Sungbacterales	f__	g__	s__
H51-bin155_1	Oxic wells	0.537379	0.271522	0.006515	0.990227	d__Bacteria	p__Patescibacteria	c__Paceibacteria	o__WOR2-41-13_A	f__2-01-FULL-45-33	g__	s__
H51-bin122_1	Oxic wells	0.535443	0.273592	0.59081	0.216898	d__Bacteria	p__Patescibacteria	c__UBA1384	o__2-12-FULL-50-11	f__2-12-FULL-50-11	g__	s__
H51-bin091_1	Oxic wells	0.443952	0.377823	0.128291	0.808619	d__Bacteria	p__Patescibacteria	c__Microgenomatia	o__Levybacterales	f__UBA12049	g__	s__
H51-bin029_1	Oxic wells	0.424829	0.401093	-0.04153	0.937748	d__Bacteria	p__Patescibacteria	c__Paceibacteria	o__UBA6257	f__WO2-44-18	g__2011-GWA2-47-8b	s__
H51-bin038_1	Oxic wells	0.422056	0.404507	-0.0423	0.936582	d__Bacteria	p__Patescibacteria	c__Paceibacteria	o__Paceibacterales	f__Staskawiczbacteraceae	g__	s__
H51-bin051	Oxic wells	0.413497	0.415105	-0.0234	0.964905	d__Bacteria	p__Patescibacteria	c__Paceibacteria	o__UBA9983_A	f__UBA2163	g__	s__
H51-bin048_1	Oxic wells	0.3756	0.463094	-0.02442	0.963372	d__Bacteria	p__Patescibacteria	c__Microgenomatia	o__Daviesbacterales	f__UBA10151	g__UBA9644	s__
H51-bin143_1	Oxic wells	0.370422	0.46978	0.086726	0.870237	d__Bacteria	p__Patescibacteria	c__Paceibacteria	o__Ryanbacterales	f__	g__	s__
H51-bin007_1	Oxic wells	0.348026	0.499038	-0.06268	0.906108	d__Bacteria	p__Patescibacteria	c__Paceibacteria	o__UBA9983_A	f__UBA2163	g__	s__
H51-bin138_1	Oxic wells	0.341917	0.507111	0.013653	0.979522	d__Bacteria	p__Patescibacteria	c__Paceibacteria	o__UBA6257	f__WO2-44-18	g__2011-GWA2-47-8b	s__
H41-bin030_1	Oxic wells	0.337625	0.512806	0.995736	2.72e-05	d__Bacteria	p__Patescibacteria	c__Paceibacteria	o__UBA9983_A	f__UBA2135	g__	s__
H51-bin196_1	Oxic wells	0.323914	0.531122	0.779171	0.067764	d__Bacteria	p__Patescibacteria	c__Microgenomatia	o__Levybacterales	f__UBA12049	g__	s__
H51-bin021_1	Oxic wells	0.316201	0.541506	0.003158	0.995263	d__Bacteria	p__Patescibacteria	c__Paceibacteria	o__2-02-FULL-40-12	f__2-02-FULL-40-12	g__2-02-FULL-40-12	s__
H51-bin042_1	Oxic wells	0.313329	0.545387	0.148281	0.779209	d__Bacteria	p__Patescibacteria	c__Paceibacteria	o__Sungbacterales	f__HO2-52-23	g__WO2-54-10	s__
H51-bin152_1	Oxic wells	0.312848	0.546038	0.394468	0.438988	d__Bacteria	p__Patescibacteria	c__Paceibacteria	o__UBA9983_A	f__XYD1-FULL-46-19	g__	s__
H51-bin054_1	Oxic wells	0.309241	0.550926	0.100168	0.850251	d__Bacteria	p__Patescibacteria	c__Paceibacteria	o__2-02-FULL-40-12	f__	g__	s__
H51-bin222_1	Oxic wells	0.306892	0.554114	0.217819	0.678439	d__Bacteria	p__Patescibacteria	c__ABY1	o__Magasanikbacterales	f__UBA10197	g__	s__
H51-bin053_1	Oxic wells	0.292682	0.573513	0.09949	0.851257	d__Bacteria	p__Patescibacteria	c__Microgenomatia	o__GWA2-44-7	f__UBA10165	g__2-12-FULL-44-25	s__
H32-bin051_1	Oxic wells	0.287694	0.580364	0.906849	0.012612	d__Bacteria	p__Patescibacteria	c__Paceibacteria	o__2-02-FULL-40-12	f__	g__	s__
H51-bin004_1	Oxic wells	0.282413	0.587642	-0.06112	0.908441	d__Bacteria	p__Patescibacteria	c__Paceibacteria	o__2-02-FULL-40-12	f__	g__	s__
H51-bin006_1	Oxic wells	0.278842	0.592577	-0.0062	0.9907	d__Bacteria	p__Patescibacteria	c__Paceibacteria	o__2-02-FULL-40-12	f__IGHO2-01-FULL-4-A	g__	s__
H51-bin151_1	Oxic wells	0.274401	0.598729	0.032407	0.951406	d__Bacteria	p__Patescibacteria	c__Paceibacteria	o__WO2-41-13	f__H02-45-28	g__HO2-45-28	s__
H51-bin334_1	Oxic wells	0.272296	0.60165	-0.05101	0.923551	d__Bacteria	p__Patescibacteria	c__Paceibacteria	o__Paceibacterales	f__UBA10102	g__	s__
H51-bin003_1	Oxic wells	0.270931	0.603547	-0.05166	0.922578	d__Bacteria	p__Patescibacteria	c__Paceibacteria	o__Ryanbacterales	f__GWA2-47-10b	g__GWA2-47-10b	s__
H51-bin161_1	Oxic wells	0.265741	0.610772	-0.05377	0.919429	d__Bacteria	p__Patescibacteria	c__ABY1	o__SG8-24	f__UBA9934	g__UBA11707	s__
H51-bin197_1	Oxic wells	0.261606	0.616543	0.786814	0.063328	d__Bacteria	p__Patescibacteria	c__Paceibacteria	o__UBA9983	f__	g__	s__
H51-bin112_1	Oxic wells	0.260336	0.618318	-0.08075	0.879141	d__Bacteria	p__Patescibacteria	c__Paceibacteria	o__UBA9983_A	f__UBA9988	g__	s__
H51-bin001_1	Oxic wells	0.259475	0.619522	-0.04914	0.926353	d__Bacteria	p__Patescibacteria	c__Paceibacteria	o__UBA6257	f__2-01-FULL-56-20	g__	s__
H51-bin058_1	Oxic wells	0.259195	0.619915	-0.03518	0.947251	d__Bacteria	p__Patescibacteria	c__Paceibacteria	o__UBA9983_A	f__	g__	s__
H51-bin136_1	Oxic wells	0.256902	0.623124	-0.04905	0.926483	d__Bacteria	p__Patescibacteria	c__Paceibacteria	o__UBA6257	f__UBA9933	g__GWC1-37-10	s__
H51-bin228_1	Oxic wells	0.256765	0.623316	-0.04955	0.925731	d__Bacteria	p__Patescibacteria	c__Paceibacteria	o__Sungbacterales	f__HO2-52-23	g__	s__
H51-bin331_1	Oxic wells	0.25625	0.624039	-0.05153	0.922774	d__Bacteria	p__Patescibacteria	c__Saccharimonadia	o__Saccharimonadales	f__UBA10212	g__	s__
H51-bin158_1	Oxic wells	0.25602	0.624361	-0.05116	0.923327	d__Bacteria	p__Patescibacteria	c__Paceibacteria	o__GWC2-36-17	f__M10-OD1-4	g__	s__
H51-bin160_1	Oxic wells	0.255762	0.624722	-0.05231	0.921613	d__Bacteria	p__Patescibacteria	c__Paceibacteria	o__UBA6257	f__2-01-FULL-56-20	g__	s__
H51-bin148_1	Oxic wells	0.25552	0.625062	-0.05305	0.920498	d__Bacteria	p__Patescibacteria	c__Paceibacteria	o__UBA6257	f__GWB1-50-10	g__GWB1-50-10	s__
H51-bin032_1	Oxic wells	0.2555	0.62509	-0.04794	0.928146	d__Bacteria	p__Patescibacteria	c__Paceibacteria	o__Paceibacterales	f__UBA10102	g__O2-01-FULL-48-27b	s__
H51-bin105_1	Oxic wells	0.255175	0.625545	-0.05008	0.924941	d__Bacteria	p__Patescibacteria	c__Paceibacteria	o__UBA9983_A	f__UBA9988	g__	s__
H51-bin050_1	Oxic wells	0.254528	0.626453	-0.05238	0.921506	d__Bacteria	p__Patescibacteria	c__Paceibacteria	o__UBA9983_A	f__UBA9988	g__	s__
H51-bin030_1	Oxic wells	0.253682	0.62764	-0.05305	0.920505	d__Bacteria	p__Patescibacteria	c__Paceibacteria	o__2-02-FULL-40-12	f__2-02-FULL-40-12	g__2-02-FULL-40-12	s__
H51-bin041_1	Oxic wells	0.253355	0.628099	-0.05508	0.917467	d__Bacteria	p__Patescibacteria	c__Paceibacteria	o__UBA9983_A	f__UBA2163	g__UBA10103	s__
H51-bin095_1	Oxic wells	0.253173	0.628354	-0.05366	0.919583	d__Bacteria	p__Patescibacteria	c__Paceibacteria	o__UBA6257	f__1-14-0-10-40-38	g__	s__
H51-bin046_1	Oxic wells	0.250774	0.631724	-0.05556	0.916744	d__Bacteria	p__Patescibacteria	c__Paceibacteria	o__2-02-FULL-40-12	f__IGHO2-01-FULL-4-A	g__	s__
H51-bin043_1	Oxic wells	0.248529	0.634882	0.201204	0.702266	d__Bacteria	p__Patescibacteria	c__Paceibacteria	o__UBA9983_A	f__UBA11359	g__UBA6065	s__
H51-bin156_1	Oxic wells	0.247329	0.636572	-0.05577	0.916431	d__Bacteria	p__Patescibacteria	c__ABY1	o__UBA10025	f__PEXW01	g__PEXW01	s__
H51-bin047_1	Oxic wells	0.238558	0.648951	-0.03564	0.946566	d__Bacteria	p__Patescibacteria	c__Paceibacteria	o__UBA6257	f__1-14-0-10-40-38	g__	s__
H51-bin099_1	Oxic wells	0.235801	0.652855	-0.0591	0.911455	d__Bacteria	p__Patescibacteria	c__Paceibacteria	o__UBA9983_A	f__UBA2163	g__C7867-001	s__
H51-bin085_1	Oxic wells	0.227401	0.664778	0.905932	0.012857	d__Bacteria	p__Patescibacteria	c__UBA1384	o__2-12-FULL-50-11	f__2-12-FULL-50-11	g__	s__
H51-bin031_1	Oxic wells	0.191791	0.715841	-0.10989	0.835823	d__Bacteria	p__Patescibacteria	c__Saccharimonadia	o__Saccharimonadales	f__2-12-FULL-41-12	g__2-12-FULL-41-12	s__
H32-bin081_1	Oxic wells	0.164314	0.755747	0.946175	0.004268	d__Bacteria	p__Patescibacteria	c__UBA1384	o__2-12-FULL-50-11	f__2-12-FULL-50-11	g__	s__
H32-bin004	Oxic wells	0.160214	0.761735	0.950102	0.003673	d__Bacteria	p__Patescibacteria	c__Gracilibacteria	o__UBA1369	f__UM-FILTER-53-11	g__	s__
H32-bin053_1	Oxic wells	0.140156	0.791143	0.94276	0.004821	d__Bacteria	p__Patescibacteria	c__Paceibacteria	o__GWC2-36-17	f__M10-OD1-4	g__M10-OD1-4	s__
H32-bin007_1	Oxic wells	0.138587	0.793451	0.942578	0.004851	d__Bacteria	p__Patescibacteria	c__ABY1	o__UBA9570	f__	g__	s__
H32-bin050_1	Oxic wells	0.132414	0.80254	0.940405	0.005222	d__Bacteria	p__Patescibacteria	c__Saccharimonadia	o__Saccharimonadales	f__UBA4665	g__	s__
H32-bin019_1	Oxic wells	0.129159	0.807339	0.93814	0.005622	d__Bacteria	p__Patescibacteria	c__Paceibacteria_A	o__Moranbacterales	f__UBA1568	g__UBA1568	s__
H32-bin111_1	Oxic wells	0.128436	0.808406	0.937971	0.005652	d__Bacteria	p__Patescibacteria	c__ABY1	o__UBA1544	f__	g__	s__
H32-bin092_1	Oxic wells	0.12692	0.810642	0.938305	0.005592	d__Bacteria	p__Patescibacteria	c__ABY1	o__UBA10025	f__PEXW01	g__PEXW01	s__
H32-bin025_1	Oxic wells	0.12043	0.820228	0.933306	0.006524	d__Bacteria	p__Patescibacteria	c__Saccharimonadia	o__Saccharimonadales	f__UBA4665	g__	s__
H32-bin131_1	Oxic wells	0.107889	0.838795	0.944254	0.004575	d__Bacteria	p__Patescibacteria	c__ABY1	o__SG8-24	f__GWA2-47-26	g__	s__
